# Buffering of genetic defects in animal development by regeneration programs

**DOI:** 10.1101/2025.10.25.684558

**Authors:** Kazunori Ando, Sushant Bangru, John Welsby, John D. Thompson, Kenneth D. Poss

## Abstract

Regeneration programs enable animals to restore damaged or lost tissues, and the range of stimuli for these programs is incompletely understood. Here, we used zebrafish, a vertebrate species with exceptional regenerative capacity, to identify chemically induced mutations that alter regeneration-associated gene activation. Transgenic zebrafish with a permissive promoter and EGFP cassette inserted in the vicinity of the pro-regenerative factor gene *fgf20a* were mutagenized, and larvae homozygous for ENU-induced mutations were assessed for disruptions in *fgf20a*-directed reporter gene expression following fin fold amputation. One line was identified with heritable, elevated *fgf20a*:EGFP presence in the absence of experimental injury, localized to regions of fin fold tissue undergoing degeneration. Whole-genome sequencing (WGS) identified a mutation within exon 72 of the *fraser syndrome 1* (*fras1*) gene, mutated in patients with inherited skin disease. *fras1* mutant larvae spontaneously displayed elevated expression of other known injury/regeneration-responsive reporter lines in fin fold, and zebrafish crispants for homologs of other genes mutated in human developmental diseases also displayed regeneration-associated gene expression in regions of dysmorphology. Tempering Fgf signaling by transgenic expression of a dominant-negative Fgf receptor in *fras1* mutants exacerbated the disease phenotype. Our findings provide evidence that regeneration programs are harnessed in response to developmental defects caused by genetic mutations, potentially buffering deleterious phenotypes.
