## Supplementary material for "Buffering of genetic defects in animal development by regeneration programs": Table S1

### Sheet: Sheet1
Gene Name	Guide Sequence_A	Guide Sequence_B	Guide Sequence_C
col1a1a	ACTCGGGCACATATGCAAGT	CAGCTAGTGCTACTTTGGAC
ebp	ACAGTAACCGCATACATGTG	CAGTGGAATCATGGCCTTCG
flnb	CAACTTGCCAGTCTCACCTG	TACCGCCCCTCCACAGTGAT
pex1	TGTTAAAGCCAGTACGCTAG	GAGCTCATCTCCACAGGACG
fras1	ACCAAGTTAAGGACCCATTG	GGAAGACGGTTGTAGACAGG
aspa	CGGGTTGGACCCCATGGACA	CGTGATCTTGTACACGTGCA
tbx5a	TCGAGAACGCGTCTGTCTGG	GTTCCAGAGCGTGCACTGAA
lmna	CTTCGCCACCCCAAAACTCA	TATTGATATGATAGGCGACG
col2a1a	GATATGGGCCACTCACAGCA	AATTGGCATCAGGTGTCAGA
nek1	AGACGGAGGGTCTCTCCCGG	GACCGTGTACCAACCGGTGA
frem2a	ACAACGACCTAGTAATAACG	GCCACTACAAGGATGATACA
bmp1a	ATGAGATCCATCTCGAGGGC	GTTGCTTAAGCCCCGCACCG	GCCACCAATAGCATTAATTA
grip1a	ATGAGCATCCTCAAGCAGTG	CGCAAACACATAACTACCGT	ATTTAGAAATCGAGTGCTAG
st14a	TTCCAGTAACGTCATTTACG	TCCTCTGTAGGACAAGGACT
fgfr3	TTGATAGATCCAATCCAGCA	AATCTTCATCACGTTGTCCT
col1a2	TCAATACCATTGTAACCCTG	CAGTCTTCAGCTCTGGCCAC
All sequences are 20 nt targeting sequences without the 'NGG' PAM sequence.
